# Revealing Community Dynamics in Polymicrobial Infections through a Quantitative Framework

**DOI:** 10.1101/2025.09.12.675334

**Authors:** Aanuoluwa E. Adekoya, Carolyn B. Ibberson

## Abstract

Laboratory models provide tractable, reproducible systems that have long served as foundational tools in microbiology. However, the extent to which these models accurately mimic the biological environments they represent remains poorly understood. A quantitative framework was recently introduced to assess how well laboratory models capture microbial physiology in situ. However, applications of this framework have been limited to characterizing the physiology of a single species in human infections, leaving a gap in our understanding of overall microbial community physiology in polymicrobial contexts. Here, we extended this framework to evaluate the accuracy of laboratory model systems in capturing community-level functions in polymicrobial infections. As a proof of concept, we applied the extended framework to a polymicrobial model of human chronic wounds (CW) infection. CWs harbor metabolically diverse bacterial species that engage in a range of microbe-microbe interactions, ultimately impacting community dynamics and disease progression. However, studies on the mechanistic drivers of chronic wound infection have relied on single species or pairwise approaches. Here, we demonstrate that our adapted framework can be used to develop accurate polymicrobial models. Further, we demonstrate that this extended framework can be used to evaluate the occurrence of known microbe-microbe interactions. Building on our prior work in large-scale metagenomic and metatranscriptomic analysis, we propose a highly accurate 6-member synthetic bacterial community model that is representative of the taxonomic and functional complexity of human CW infections. This approach will support the development of ecologically relevant polymicrobial models and the development of better treatment strategies.
