## Supplementary material for "Revealing Community Dynamics in Polymicrobial Infections through a Quantitative Framework": Dataset S2

### Sheet: MT Species Cumm Abundance 
DatasetS2A: Distribution of species in the metatranscriptomic data (by rank and prevalence) to show the cummulative abundance data.
Species	TotalCounts	Rank	Prevalence	Prev % (out of 58 with metaphlan data	Abundance	CumAbun
Staphylococcus aureus	904.606	1	27	46.5517	15.5967	15.5967
Streptococcus agalactiae	413.507	2	17	29.3103	7.12943	22.7261
Staphylococcus epidermidis	396.353	3	12	20.6897	6.83368	29.5598
Escherichia coli	341.553	4	16	27.5862	5.88884	35.4486
Cutibacterium acnes	281.972	5	14	24.1379	4.86158	40.3102
Alloiococcus otitis	274.598	6	3	5.17241	4.73445	45.0446
Pseudomonas aeruginosa	256.877	7	5	8.62069	4.42891	49.4735
Prevotella melaninogenica	252.95	8	18	31.0345	4.36121	53.8348
Helcococcus kunzii	205.729	9	13	22.4138	3.54705	57.3818
Anaerococcus obesiensis	195.237	10	18	31.0345	3.36616	60.748
Streptococcus oralis	194.384	11	5	8.62069	3.35144	64.0994
Proteus mirabilis	189.67	12	6	10.3448	3.27017	67.3696
Finegoldia magna	177.327	13	28	48.2759	3.05737	70.4269
Fusobacterium nucleatum	142.112	14	9	15.5172	2.45021	72.8771
Delftia acidovorans	112.254	15	15	25.8621	1.93541	74.8126
Corynebacterium striatum	108.507	16	8	13.7931	1.87081	76.6834
GGB1460 SGB2023	78.5055	17	12	20.6897	1.35354	78.0369
Porphyromonas somerae	77.7883	18	8	13.7931	1.34118	79.3781
Prevotella bivia	63.5903	19	4	6.89655	1.09638	80.4745
Streptococcus dysgalactiae	60.5142	20	2	3.44828	1.04335	81.5178
Anaerococcus sp MarseilleP3915	59.9384	21	20	34.4828	1.03342	82.5512
Sphingomonas sp 3F27F9	56.9792	22	4	6.89655	0.982399	83.5336
Porphyromonas SGB1982	53.2856	23	1	1.72414	0.918717	84.4524
Cupriavidus metallidurans	49.5925	24	4	6.89655	0.855043	85.3074
Peptostreptococcus anaerobius	49.2617	25	10	17.2414	0.84934	86.1567
Tannerella forsythia	46.1214	26	2	3.44828	0.795196	86.9519
Peptoniphilus harei	38.2745	27	14	24.1379	0.659905	87.6118
Porphyromonas SGB1980	37.3706	28	8	13.7931	0.64432	88.2562
Anaerococcus tetradius	36.51	29	12	20.6897	0.629483	88.8856
Streptococcus anginosus	36.0863	30	7	12.069	0.622178	89.5078
Porphyromonas uenonis	33.5108	31	9	15.5172	0.577772	90.0856
Methylobacterium sp Leaf125	33.0244	32	1	1.72414	0.569386	90.655
Anaerococcus jeddahensis	32.6001	33	12	20.6897	0.562071	91.2171
Morganella morganii	29.8311	34	4	6.89655	0.514329	91.7314
Anaerococcus vaginalis	29.3063	35	8	13.7931	0.505281	92.2367
Pararheinheimera mesophila	25.4019	36	1	1.72414	0.437964	92.6746
Anaerococcus lactolyticus	23.5776	37	5	8.62069	0.406511	93.0811
Parvimonas micra	22.5631	38	3	5.17241	0.389019	93.4702
Anaerococcus SGB6671	22.5407	39	11	18.9655	0.388632	93.8588
Peptoniphilus coxii	20.9654	40	11	18.9655	0.361472	94.2203
Porphyromonas bennonis	19.0144	41	3	5.17241	0.327835	94.5481
Peptostreptococcus sp MV1	18.2087	42	9	15.5172	0.313942	94.862
Veillonella parvula	17.6308	43	16	27.5862	0.30398	95.166
Methylobacterium brachiatum	16.6379	44	1	1.72414	0.286861	95.4529
Bacteroides thetaiotaomicron	15.1025	45	1	1.72414	0.260388	95.7133
Methylobacterium sp WL116	13.8551	46	1	1.72414	0.238881	95.9521
Anaerococcus mediterraneensis	13.1283	47	8	13.7931	0.22635	96.1785
Bradyrhizobium viridifuturi	12.7672	48	3	5.17241	0.220124	96.3986
Corynebacterium amycolatum	11.127	49	5	8.62069	0.191844	96.5905
Aggregatibacter aphrophilus	10.8896	50	1	1.72414	0.187752	96.7782
Bacteroides pyogenes	9.51716	51	1	1.72414	0.164089	96.9423
Prevotella timonensis	9.26515	52	6	10.3448	0.159744	97.1021
Parvimonas parva	9.1434	53	2	3.44828	0.157645	97.2597
Fusobacterium russii	9.03163	54	1	1.72414	0.155718	97.4154
GGB4277 SGB5832	6.74618	55	1	1.72414	0.116313	97.5317
Enterococcus faecalis	6.65539	56	7	12.069	0.114748	97.6465
Fusobacterium canifelinum	6.03032	57	2	3.44828	0.103971	97.7504
Anaerococcus degeneri	5.76979	58	6	10.3448	0.0994791	97.8499
Porphyromonas SGB1983	5.17526	59	8	13.7931	0.0892286	97.9392
Anaerococcus SGB6678	5.01271	60	4	6.89655	0.086426	98.0256
Microlunatus sagamiharensis	4.91836	61	1	1.72414	0.0847993	98.1104
Negativicoccus SGB5796	4.71105	62	2	3.44828	0.081225	98.1916
Microlunatus antarcticus	4.70259	63	1	1.72414	0.0810791	98.2727
Streptococcus lutetiensis	4.64101	64	1	1.72414	0.0800174	98.3527
Enterobacter hormaechei	4.57699	65	5	8.62069	0.0789136	98.4316
Peptoniphilus sp BV3C26	4.46812	66	1	1.72414	0.0770366	98.5087
Dialister micraerophilus	3.87241	67	4	6.89655	0.0667657	98.5754
Porphyromonas asaccharolytica	3.83193	68	1	1.72414	0.0660678	98.6415
Porphyromonas gingivicanis	3.72866	69	1	1.72414	0.0642872	98.7058
Porphyromonas SGB1977	3.49934	70	3	5.17241	0.0603334	98.7661
Trueperella bernardiae	3.47678	71	3	5.17241	0.0599445	98.826
Pasteurella multocida	3.3604	72	3	5.17241	0.0579379	98.884
Alcaligenes faecalis	3.2923	73	2	3.44828	0.0567638	98.9408
Nakamurella flavida	3.04897	74	1	1.72414	0.0525684	98.9933
Anaerococcus hydrogenalis	3.00132	75	5	8.62069	0.0517469	99.0451
Microbacterium sp 4NA327F11	2.90503	76	4	6.89655	0.0500867	99.0952
Peptococcus niger	2.72047	77	3	5.17241	0.0469047	99.1421
Prevotella disiens	2.47212	78	3	5.17241	0.0426228	99.1847
Pasteurella dagmatis	2.42464	79	1	1.72414	0.0418041	99.2265
Lachnoanaerobaculum sp ICM7	2.0867	80	2	3.44828	0.0359776	99.2625
Lachnoanaerobaculum sp MarseilleQ4761	1.95074	81	1	1.72414	0.0336334	99.2961
Levyella massiliensis	1.9085	82	3	5.17241	0.0329052	99.329
Helcococcus sueciensis	1.89489	83	5	8.62069	0.0326705	99.3617
Lancefieldella parvula	1.81692	84	3	5.17241	0.0313262	99.393
Ralstonia insidiosa	1.79814	85	2	3.44828	0.0310024	99.424
Fannyhessea vaginae	1.76679	86	2	3.44828	0.0304619	99.4545
Porphyromonas sp HMSC065F10	1.71774	87	3	5.17241	0.0296162	99.4841
Bifidobacterium dentium	1.64771	88	1	1.72414	0.0284088	99.5125
Haemophilus parainfluenzae	1.4494	89	2	3.44828	0.0249897	99.5375
Streptococcus mitis	1.43216	90	3	5.17241	0.0246924	99.5622
Fusobacterium naviforme	1.40779	91	2	3.44828	0.0242722	99.5864
Neisseria shayeganii	1.34265	92	1	1.72414	0.0231491	99.6096
Anaerococcus prevotii	1.08205	93	4	6.89655	0.018656	99.6282
Actinomyces sp HMSC065F12	1.00694	94	4	6.89655	0.017361	99.6456
Campylobacter ureolyticus	0.88548	95	1	1.72414	0.0152669	99.6609
Olegusella massiliensis	0.85789	96	2	3.44828	0.0147912	99.6757
GGB3385 SGB4472	0.85286	97	1	1.72414	0.0147045	99.6904
Peptostreptococcus stomatis	0.82656	98	1	1.72414	0.014251	99.7046
Corynebacterium freneyi	0.76525	99	1	1.72414	0.013194	99.7178
Pasteurella canis	0.7416	100	1	1.72414	0.0127862	99.7306
Fastidiosipila sanguinis	0.72616	101	6	10.3448	0.01252	99.7431
Pelomonas saccharophila	0.69475	102	3	5.17241	0.0119784	99.7551
Prevotella bergensis	0.67529	103	2	3.44828	0.0116429	99.7667
Dysgonamonadaceae bacterium	0.67508	104	1	1.72414	0.0116393	99.7784
Anaerococcus senegalensis	0.62563	105	3	5.17241	0.0107867	99.7892
Peptoniphilus gorbachii	0.61809	106	2	3.44828	0.0106567	99.7998
Peptoniphilus duerdenii	0.5762	107	2	3.44828	0.00993448	99.8098
GGB3385 SGB4473	0.5704	108	1	1.72414	0.00983448	99.8196
Gemella morbillorum	0.56052	109	2	3.44828	0.00966414	99.8293
Campylobacter sp CCUG57310	0.53692	110	1	1.72414	0.00925724	99.8385
Prevotella colorans	0.51838	111	2	3.44828	0.00893759	99.8475
Corynebacterium jeikeium	0.39816	112	1	1.72414	0.00686483	99.8543
Eikenella corrodens	0.3936	113	2	3.44828	0.00678621	99.8611
Pseudoglutamicibacter cumminsii	0.38874	114	2	3.44828	0.00670241	99.8678
Actinotignum timonense	0.33129	115	2	3.44828	0.0057119	99.8735
Veillonellaceae bacterium DNF00626	0.32455	116	2	3.44828	0.00559569	99.8791
Porphyromonadaceae bacterium FC4	0.32161	117	1	1.72414	0.005545	99.8847
Atopobium minutum	0.3006	118	2	3.44828	0.00518276	99.8898
Curvibacter delicatus	0.29279	119	1	1.72414	0.0050481	99.8949
Corynebacterium riegelii	0.28816	120	1	1.72414	0.00496828	99.8999
Alloprevotella tannerae	0.28456	121	1	1.72414	0.00490621	99.9048
Urinicoccus timonensis	0.28421	122	2	3.44828	0.00490017	99.9097
Corynebacterium aurimucosum	0.27992	123	1	1.72414	0.00482621	99.9145
Providencia rettgeri	0.26657	124	1	1.72414	0.00459603	99.9191
Clostridiales bacterium S5A14a	0.24066	125	1	1.72414	0.00414931	99.9232
Oligella urethralis	0.22341	126	1	1.72414	0.0038519	99.9271
Lawsonella SGB3665	0.21695	127	1	1.72414	0.00374052	99.9308
Winkia neuii	0.21491	128	2	3.44828	0.00370534	99.9345
Lagierella massiliensis	0.20583	129	1	1.72414	0.00354879	99.9381
Schaalia turicensis	0.19266	130	2	3.44828	0.00332172	99.9414
Negativicoccus succinicivorans	0.19148	131	2	3.44828	0.00330138	99.9447
Peptoniphilus nemausensis	0.1797	132	2	3.44828	0.00309828	99.9478
Subtercola sp Z020	0.1764	133	1	1.72414	0.00304138	99.9508
Leptotrichia trevisanii	0.17572	134	1	1.72414	0.00302966	99.9539
Peptoniphilus lacydonensis	0.15978	135	1	1.72414	0.00275483	99.9566
Anaerococcus marasmi	0.15853	136	1	1.72414	0.00273328	99.9594
Brevibacterium ravenspurgense	0.15245	137	1	1.72414	0.00262845	99.962
Tepidiphilus succinatimandens	0.15238	138	1	1.72414	0.00262724	99.9646
Gulosibacter hominis	0.14742	139	1	1.72414	0.00254172	99.9672
Peptoniphilus grossensis	0.13937	140	2	3.44828	0.00240293	99.9696
Gordonibacter sp MarseilleP4307	0.13287	141	2	3.44828	0.00229086	99.9719
Propionimicrobium lymphophilum	0.11866	142	2	3.44828	0.00204586	99.9739
Slackia exigua	0.11312	143	2	3.44828	0.00195034	99.9759
Falseniella ignava	0.1099	144	1	1.72414	0.00189483	99.9777
Anaerococcus octavius	0.09957	145	1	1.72414	0.00171672	99.9795
Anaerococcus provencensis	0.09175	146	1	1.72414	0.0015819	99.981
Dermabacter hominis	0.0774	147	1	1.72414	0.00133448	99.9824
Centipeda periodontii	0.07581	148	1	1.72414	0.00130707	99.9837
Actinotignum schaalii	0.07416	149	1	1.72414	0.00127862	99.985
GGB2722 SGB3663	0.07084	150	2	3.44828	0.00122138	99.9862
Gleimia europaea	0.07013	151	3	5.17241	0.00120914	99.9874
Bacteroides uniformis	0.06956	152	1	1.72414	0.00119931	99.9886
Granulicatella adiacens	0.06533	153	1	1.72414	0.00112638	99.9897
Staphylococcus schweitzeri	0.05635	154	3	5.17241	0.000971552	99.9907
Hyphomicrobium denitrificans	0.05091	155	1	1.72414	0.000877759	99.9916
Varibaculum cambriense	0.0452	156	2	3.44828	0.00077931	99.9923
Bifidobacterium breve	0.044	157	1	1.72414	0.000758621	99.9931
Micrococcus luteus	0.04267	158	1	1.72414	0.00073569	99.9938
Staphylococcus warneri	0.04233	159	2	3.44828	0.000729828	99.9946
Prevotella buccalis	0.0358	160	2	3.44828	0.000617241	99.9952
Lactobacillus gasseri	0.03303	161	1	1.72414	0.000569483	99.9958
Atopobium deltae	0.02871	162	1	1.72414	0.000495	99.9963
Lachnoanaerobaculum gingivalis	0.02669	163	1	1.72414	0.000460172	99.9967
Corynebacterium resistens	0.02405	164	1	1.72414	0.000414655	99.9971
Peptoniphilus urinimassiliensis	0.02362	165	1	1.72414	0.000407241	99.9975
Porphyromonas SGB1984	0.02269	166	1	1.72414	0.000391207	99.9979
Aerococcus urinae	0.01856	167	1	1.72414	0.00032	99.9982
Staphylococcus simulans	0.01772	168	1	1.72414	0.000305517	99.9986
Gardnerella vaginalis	0.01676	169	2	3.44828	0.000288966	99.9988
Providencia stuartii	0.0118	170	1	1.72414	0.000203448	99.999
Lawsonella clevelandensis	0.01115	171	1	1.72414	0.000192241	99.9992
Cutibacterium namnetense	0.00915	172	1	1.72414	0.000157759	99.9994
Campylobacter SGB19323	0.00808	173	1	1.72414	0.00013931	99.9995
Cellulomonas flavigena	0.00644	174	1	1.72414	0.000111034	99.9996
Pseudomonas putida	0.00438	175	1	1.72414	7.55172e-05	99.9997
Selenomonas massiliensis	0.00355	176	1	1.72414	6.12069e-05	99.9998
Streptococcus thermophilus	0.00341	177	1	1.72414	5.87931e-05	99.9998
Anaerococcus urinomassiliensis	0.0024	178	1	1.72414	4.13793e-05	99.9999
Dialister invisus	0.00238	179	1	1.72414	4.10345e-05	99.9999
Porphyromonas SGB1979	0.00182	180	1	1.72414	3.13793e-05	100
Ralstonia pickettii	0.00098	181	1	1.72414	1.68966e-05	100
Peptoniphilus sp MarseilleP3761	0.00084	182	1	1.72414	1.44828e-05	100
Anaerococcus rubeinfantis	0.00071	183	1	1.72414	1.22414e-05	100

### Sheet: MG species cumm abundance
DatasetS2B: Distribution of species in the metagenomic data (by rank and prevalence) to show the cummulative abundance data.
Species	TotalCounts	Prevalence	Rank	Abundance	CummAbun	%Prevalance
Staphylococcus aureus	1800.2	69	1	18.7935	18.7935	71.875
Pseudomonas aeruginosa	660.733	19	2	6.89784	25.6913	19.7917
Corynebacterium striatum	572.496	36	3	5.97667	31.668	37.5
Streptococcus agalactiae	490.509	41	4	5.12075	36.7888	42.7083
Lactococcus lactis	461.875	43	5	4.82182	41.6106	44.7917
Klebsiella michiganensis	336.373	13	6	3.51162	45.1222	13.5417
Finegoldia magna	334.175	44	7	3.48868	48.6109	45.8333
Streptococcus dysgalactiae	278.936	28	8	2.912	51.5229	29.1667
Peptoniphilus harei	276.133	45	9	2.88274	54.4056	46.875
Helcococcus kunzii	234.839	47	10	2.45164	56.8573	48.9583
Cutibacterium acnes	218.02	49	11	2.27605	59.1333	51.0417
Alcaligenes faecalis	207.749	6	12	2.16883	61.3021	6.25
Corynebacterium amycolatum	206.208	31	13	2.15274	63.4549	32.2917
Anaerococcus obesiensis	196.984	43	14	2.05645	65.5113	44.7917
Brevibacterium luteolum	177.793	12	15	1.8561	67.3674	12.5
Staphylococcus simulans	175.339	12	16	1.83048	69.1979	12.5
Peptoniphilus coxii	131.362	21	17	1.37137	70.5693	21.875
Stenotrophomonas maltophilia	126.713	3	18	1.32284	71.8921	3.125
Staphylococcus pettenkoferi	125.93	26	19	1.31467	73.2068	27.0833
Fastidiosipila sanguinis	120.971	44	20	1.2629	74.4697	45.8333
Acinetobacter pittii	118.081	4	21	1.23273	75.7024	4.16667
Aquabacterium olei	117.029	20	22	1.22174	76.9242	20.8333
Porphyromonas somerae	116.1	26	23	1.21204	78.1362	27.0833
Corynebacterium aurimucosum	114.64	18	24	1.1968	79.333	18.75
Anaerococcus vaginalis	108.527	20	25	1.13299	80.466	20.8333
Corynebacterium pseudodiphtheriticum	80.1027	4	26	0.836245	81.3022	4.16667
Anaerococcus sp Marseille P3915	78.4269	24	27	0.818751	82.121	25
Oligella urethralis	66.9797	8	28	0.699246	82.8202	8.33333
Peptostreptococcus anaerobius	59.927	19	29	0.625618	83.4459	19.7917
Anaerococcus lactolyticus	58.7676	24	30	0.613514	84.0594	25
Phocaeicola vulgatus	58.1883	9	31	0.607466	84.6668	9.375
Gleimia europaea	57.8955	17	32	0.60441	85.2712	17.7083
Corynebacterium jeikeium	54.231	13	33	0.566154	85.8374	13.5417
Brevibacterium mcbrellneri	53.2336	14	34	0.555741	86.3931	14.5833
Gulosibacter sp 401352 2018	49.8614	25	35	0.520537	86.9137	26.0417
Helcococcus sueciensis	41.0323	24	36	0.428363	87.342	25
GGB4277 SGB5832	37.5171	10	37	0.391666	87.7337	10.4167
Anaerococcus hydrogenalis	37.0126	14	38	0.3864	88.1201	14.5833
Prevotella buccalis	32.5466	9	39	0.339776	88.4599	9.375
Veillonella parvula	31.3672	7	40	0.327463	88.7873	7.29167
Staphylococcus pseudintermedius	31.1323	2	41	0.325011	89.1124	2.08333
Parvimonas micra	30.2841	6	42	0.316156	89.4285	6.25
Corynebacterium riegelii	30.213	10	43	0.315414	89.7439	10.4167
Staphylococcus lugdunensis	29.8564	5	44	0.311691	90.0556	5.20833
Corynebacterium simulans	29.5293	5	45	0.308276	90.3639	5.20833
Bordetella trematum	29.3331	3	46	0.306228	90.6701	3.125
Prevotella bivia	25.3316	9	47	0.264454	90.9346	9.375
Brevibacterium ravenspurgense	25.1658	9	48	0.262723	91.1973	9.375
Proteus mirabilis	24.3504	7	49	0.25421	91.4515	7.29167
Peptoniphilus grossensis	21.9926	12	50	0.229595	91.6811	12.5
Acidovorax ebreus	21.7107	11	51	0.226652	91.9078	11.4583
Escherichia coli	21.6933	27	52	0.226471	92.1342	28.125
Corynebacterium coyleae	21.5449	7	53	0.224922	92.3592	7.29167
Porphyromonas bennonis	18.7052	12	54	0.195276	92.5544	12.5
Staphylococcus cohnii	18.6842	8	55	0.195057	92.7495	8.33333
Staphylococcus epidermidis	18.6753	11	56	0.194964	92.9445	11.4583
Staphylococcus haemolyticus	18.2161	7	57	0.19017	93.1346	7.29167
Corynebacterium accolens	17.9234	3	58	0.187115	93.3217	3.125
Lancefieldella parvula	17.8388	5	59	0.186231	93.508	5.20833
Helcococcus ovis	16.819	5	60	0.175585	93.6835	5.20833
Enterococcus faecalis	16.5438	14	61	0.172712	93.8563	14.5833
Dermabacter hominis	16.4945	21	62	0.172197	94.0285	21.875
Clostridiales bacterium S5 A14a	16.3434	5	63	0.17062	94.1991	5.20833
Acinetobacter baumannii	16.1378	2	64	0.168473	94.3676	2.08333
Myroides injenensis	15.8706	2	65	0.165684	94.5332	2.08333
Pseudoglutamicibacter albus	15.8449	16	66	0.165415	94.6987	16.6667
Staphylococcus caprae	15.788	6	67	0.164822	94.8635	6.25
Indioceanicola profundi	15.5151	16	68	0.161973	95.0254	16.6667
Anaerococcus tetradius	14.8017	15	69	0.154525	95.18	15.625
Corynebacterium massiliense	14.7044	10	70	0.15351	95.3335	10.4167
Peptoniphilus sp 1804121828	14.5526	11	71	0.151925	95.4854	11.4583
Anaerococcus prevotii	14.0181	9	72	0.146345	95.6317	9.375
Corynebacterium SGB17105	13.9888	10	73	0.146038	95.7778	10.4167
Peptoniphilus sp BV3C26	13.8441	4	74	0.144528	95.9223	4.16667
Prevotella timonensis	13.8123	5	75	0.144196	96.0665	5.20833
Weeksella virosa	13.2701	1	76	0.138536	96.205	1.04167
Kytococcus schroeteri	13.2374	6	77	0.138194	96.3432	6.25
Lactobacillus gasseri	13.1855	8	78	0.137652	96.4809	8.33333
Varibaculum cambriense	12.7759	12	79	0.133376	96.6143	12.5
Brevundimonas diminuta	12.7272	5	80	0.132867	96.7471	5.20833
Schaalia turicensis	12.534	2	81	0.130851	96.878	2.08333
Morganella morganii	12.4554	2	82	0.13003	97.008	2.08333
Fusobacterium russii	11.7555	7	83	0.122723	97.1307	7.29167
Facklamia ignava	10.5907	7	84	0.110563	97.2413	7.29167
Haemophilus parainfluenzae	10.4233	4	85	0.108816	97.3501	4.16667
Bacteroides ovatus	10.3313	6	86	0.107855	97.458	6.25
Bacteroides fragilis	9.62866	5	87	0.10052	97.5585	5.20833
Parageobacillus toebii	9.3001	16	88	0.09709	97.6556	16.6667
Anaerococcus marasmi	9.05849	4	89	0.0945677	97.7502	4.16667
Priestia megaterium	8.84411	19	90	0.0923296	97.8425	19.7917
Kytococcus sedentarius	8.64479	2	91	0.0902488	97.9327	2.08333
Trueperella bernardiae	8.45788	11	92	0.0882975	98.021	11.4583
Fusobacterium nucleatum	8.41195	5	93	0.087818	98.1088	5.20833
Streptococcus oralis	8.06065	4	94	0.0841505	98.193	4.16667
Anaerococcus mediterraneensis	6.96494	16	95	0.0727117	98.2657	16.6667
Trueperella pyogenes	6.62674	2	96	0.069181	98.3349	2.08333
Streptococcus anginosus	5.97364	5	97	0.0623628	98.3973	5.20833
Neisseria sicca	5.89667	2	98	0.0615593	98.4588	2.08333
Ezakiella SGB6726	5.81195	3	99	0.0606748	98.5195	3.125
Peptococcus niger	5.29852	6	100	0.0553148	98.5748	6.25
Prevotella sp F0091	4.74212	1	101	0.0495062	98.6243	1.04167
Staphylococcus capitis	4.65424	7	102	0.0485887	98.6729	7.29167
Gemella morbillorum	4.44289	1	103	0.0463823	98.7193	1.04167
Peptoniphilus sp Marseille P3761	4.42688	9	104	0.0462152	98.7655	9.375
Providencia rettgeri	3.99376	4	105	0.0416935	98.8072	4.16667
Actinomyces ihuae	3.99161	11	106	0.0416711	98.8489	11.4583
Staphylococcus pasteuri	3.9016	2	107	0.0407314	98.8896	2.08333
Levyella massiliensis	3.79162	3	108	0.0395833	98.9292	3.125
Corynebacterium resistens	3.47071	3	109	0.0362331	98.9654	3.125
Peptoniphilus duerdenii	3.22707	3	110	0.0336895	98.9991	3.125
Lawsonella SGB3665	3.20163	3	111	0.033424	99.0325	3.125
Actinomyces oris	3.06192	2	112	0.0319654	99.0645	2.08333
Corynebacterium sp HMSC04H06	2.8809	4	113	0.0300756	99.0946	4.16667
Peptoniphilus SGB6699	2.83657	4	114	0.0296129	99.1242	4.16667
Dialister micraerophilus	2.62786	3	115	0.027434	99.1516	3.125
Prevotella colorans	2.58794	1	116	0.0270172	99.1786	1.04167
Bifidobacterium breve	2.51871	3	117	0.0262945	99.2049	3.125
Dolosigranulum pigrum	2.48593	2	118	0.0259523	99.2309	2.08333
Peptoniphilus ivorii	2.34825	1	119	0.024515	99.2554	1.04167
Porphyromonas SGB1977	2.34143	6	120	0.0244438	99.2798	6.25
Acidovorax temperans	2.19711	6	121	0.0229371	99.3028	6.25
Mogibacterium diversum	2.1662	1	122	0.0226144	99.3254	1.04167
Streptococcus constellatus	2.1449	4	123	0.022392	99.3478	4.16667
Actinobaculum massiliense	1.9911	2	124	0.0207864	99.3686	2.08333
Peptoniphilus pacaensis	1.98569	5	125	0.0207299	99.3893	5.20833
Neisseria elongata	1.97531	1	126	0.0206216	99.4099	1.04167
Negativicoccus succinicivorans	1.92442	3	127	0.0200903	99.43	3.125
Porphyromonadaceae bacterium FC4	1.89129	2	128	0.0197444	99.4497	2.08333
Peptostreptococcus stomatis	1.8712	1	129	0.0195347	99.4693	1.04167
Actinotignum timonense	1.83606	3	130	0.0191679	99.4885	3.125
Urinicoccus timonensis	1.79739	3	131	0.0187642	99.5072	3.125
Bacteroides pyogenes	1.70175	2	132	0.0177657	99.525	2.08333
GGB2722 SGB3663	1.67008	3	133	0.0174351	99.5424	3.125
Staphylococcus hominis	1.60877	5	134	0.016795	99.5592	5.20833
Arcanobacterium haemolyticum	1.56882	1	135	0.016378	99.5756	1.04167
Isoptericola variabilis	1.48134	3	136	0.0154647	99.5911	3.125
Corynebacterium phoceense	1.45832	1	137	0.0152244	99.6063	1.04167
Porphyromonas asaccharolytica	1.4174	6	138	0.0147972	99.6211	6.25
Streptococcus mitis	1.35739	4	139	0.0141707	99.6352	4.16667
Lawsonella clevelandensis	1.34346	3	140	0.0140253	99.6493	3.125
Rhizobiales bacterium	1.28209	4	141	0.0133846	99.6627	4.16667
Eikenella corrodens	1.27015	2	142	0.0132599	99.6759	2.08333
Peptostreptococcus canis	1.23004	1	143	0.0128412	99.6888	1.04167
Corynebacterium freneyi	1.18075	5	144	0.0123266	99.7011	5.20833
Prevotella disiens	1.13259	1	145	0.0118239	99.7129	1.04167
Enterococcus faecium	1.12789	2	146	0.0117748	99.7247	2.08333
Corynebacterium sp HMSC08D02	1.11846	3	147	0.0116764	99.7364	3.125
Lactobacillus crispatus	1.08457	2	148	0.0113226	99.7477	2.08333
Prevotella oris	1.07616	2	149	0.0112348	99.7589	2.08333
Anaerococcus jeddahensis	0.9591	7	150	0.0100127	99.7689	7.29167
Mongoliimonas terrestris	0.95071	5	151	0.0099251	99.7789	5.20833
Staphylococcus felis	0.92909	1	152	0.00969939	99.7886	1.04167
Lagierella massiliensis	0.86988	8	153	0.00908126	99.7976	8.33333
Propioniferax innocua	0.839	5	154	0.00875888	99.8064	5.20833
Lactobacillus frumenti	0.78444	2	155	0.0081893	99.8146	2.08333
Fenollaria massiliensis	0.78421	1	156	0.00818689	99.8228	1.04167
Winkia neuii	0.78013	5	157	0.0081443	99.8309	5.20833
Brevundimonas viscosa	0.7526	5	158	0.0078569	99.8388	5.20833
Moraxella osloensis	0.74625	3	159	0.0077906	99.8466	3.125
Anaerococcus provencensis	0.71438	8	160	0.00745789	99.854	8.33333
Bacteroides thetaiotaomicron	0.65953	1	161	0.00688528	99.8609	1.04167
Corynebacterium frankenforstense	0.62857	1	162	0.00656206	99.8675	1.04167
Pararheinheimera mesophila	0.61986	4	163	0.00647113	99.8739	4.16667
Proteus penneri	0.58072	2	164	0.00606253	99.88	2.08333
Campylobacter ureolyticus	0.51606	2	165	0.0053875	99.8854	2.08333
Porphyromonas SGB1980	0.51508	4	166	0.00537727	99.8908	4.16667
Prevotella bergensis	0.51356	5	167	0.0053614	99.8961	5.20833
Porphyromonas sp HMSC065F10	0.50956	5	168	0.00531964	99.9014	5.20833
Ezakiella coagulans	0.50256	1	169	0.00524656	99.9067	1.04167
Prevotella denticola	0.48026	2	170	0.00501376	99.9117	2.08333
Granulicatella adiacens	0.48016	2	171	0.00501271	99.9167	2.08333
Tannerella forsythia	0.43467	1	172	0.00453781	99.9213	1.04167
Lacticaseibacillus rhamnosus	0.42011	1	173	0.00438581	99.9256	1.04167
Propionimicrobium lymphophilum	0.40314	5	174	0.00420865	99.9299	5.20833
Collinsella aerofaciens	0.38866	1	175	0.00405748	99.9339	1.04167
Acinetobacter junii	0.35311	3	176	0.00368635	99.9376	3.125
GGB39918 SGB47522	0.31621	2	177	0.00330113	99.9409	2.08333
Peptoniphilus vaginalis	0.31425	7	178	0.00328067	99.9442	7.29167
Rhodospirillaceae bacterium B3	0.30691	4	179	0.00320404	99.9474	4.16667
Gordonibacter sp Marseille P4307	0.25797	2	180	0.00269312	99.9501	2.08333
Neisseria subflava	0.25051	1	181	0.00261524	99.9527	1.04167
GGB3256 SGB4303	0.23744	1	182	0.0024788	99.9552	1.04167
Staphylococcus warneri	0.22785	3	183	0.00237868	99.9575	3.125
Nesterenkonia cremea	0.22648	2	184	0.00236438	99.9599	2.08333
Peptoniphilus lacrimalis	0.1815	1	185	0.0018948	99.9618	1.04167
Solobacterium SGB6833	0.17737	2	186	0.00185168	99.9637	2.08333
Limnobacter sp SAORIC 580	0.177	1	187	0.00184782	99.9655	1.04167
Nosocomiicoccus ampullae	0.16941	1	188	0.00176858	99.9673	1.04167
Staphylococcus argenteus	0.15599	5	189	0.00162848	99.9689	5.20833
Eubacterium rectale	0.14863	1	190	0.00155165	99.9705	1.04167
Clostridia unclassified SGB4121	0.13534	2	191	0.00141291	99.9719	2.08333
Fusobacterium naviforme	0.13518	2	192	0.00141123	99.9733	2.08333
Pseudomonas viridiflava	0.12266	1	193	0.00128053	99.9746	1.04167
Brachybacterium sp UMB0905	0.12159	1	194	0.00126936	99.9758	1.04167
Varibaculum massiliense	0.11811	1	195	0.00123303	99.9771	1.04167
Anoxybacillus flavithermus	0.11037	1	196	0.00115223	99.9782	1.04167
Enterocloster clostridioformis	0.10623	1	197	0.00110901	99.9793	1.04167
Streptococcus infantis	0.09213	1	198	0.000961807	99.9803	1.04167
Erysipelatoclostridium ramosum	0.08988	1	199	0.000938318	99.9812	1.04167
Criibacterium bergeronii	0.08261	1	200	0.000862421	99.9821	1.04167
Pasteurella canis	0.07239	1	201	0.000755728	99.9828	1.04167
Peptoniphilus phoceensis	0.06731	5	202	0.000702694	99.9835	5.20833
Eggerthella lenta	0.06729	2	203	0.000702485	99.9842	2.08333
Atopobium deltae	0.06595	1	204	0.000688496	99.9849	1.04167
Peptostreptococcus sp MV1	0.0659	1	205	0.000687974	99.9856	1.04167
Pseudomonas stutzeri	0.06223	2	206	0.000649661	99.9863	2.08333
Lactobacillus vaginalis	0.05661	1	207	0.00059099	99.9869	1.04167
Enterococcus gilvus	0.05141	1	208	0.000536703	99.9874	1.04167
Gleimia hominis	0.05057	1	209	0.000527934	99.9879	1.04167
Peptoniphilus urinimassiliensis	0.04942	1	210	0.000515929	99.9884	1.04167
Tessaracoccus timonensis	0.047	1	211	0.000490665	99.9889	1.04167
Peptoniphilus obesi	0.04662	1	212	0.000486697	99.9894	1.04167
Methylorubrum rhodesianum	0.03952	1	213	0.000412576	99.9898	1.04167
Cloacibacterium normanense	0.0391	3	214	0.000408191	99.9902	3.125
Clostridiales bacterium KLE1615	0.03637	1	215	0.000379691	99.9906	1.04167
Blautia wexlerae	0.03612	1	216	0.000377081	99.991	1.04167
Anaerococcus octavius	0.03521	2	217	0.000367581	99.9914	2.08333
Anaerococcus senegalensis	0.03166	6	218	0.00033052	99.9917	6.25
Kocuria carniphila	0.03103	1	219	0.000323943	99.992	1.04167
Pseudonocardia alni	0.03003	1	220	0.000313503	99.9923	1.04167
Coprococcus eutactus	0.02817	1	221	0.000294086	99.9926	1.04167
Streptococcus thermophilus	0.02786	1	222	0.000290849	99.9929	1.04167
Citrobacter freundii	0.02784	2	223	0.00029064	99.9932	2.08333
Helcobacillus massiliensis	0.02633	1	224	0.000274877	99.9935	1.04167
Prevotella copri clade A	0.0259	1	225	0.000270387	99.9938	1.04167
Anaerococcus sp Marseille P3625	0.02573	5	226	0.000268613	99.994	5.20833
Rothia koreensis	0.02538	1	227	0.000264959	99.9943	1.04167
Enterocloster citroniae	0.02346	1	228	0.000244915	99.9945	1.04167
Enterococcus avium	0.02328	1	229	0.000243036	99.9948	1.04167
Clostridia bacterium	0.02272	1	230	0.000237189	99.995	1.04167
Parvimonas SGB6649	0.0208	2	231	0.000217145	99.9952	2.08333
Parvimonas sp KA00067	0.02035	2	232	0.000212447	99.9954	2.08333
Alterileibacterium massiliense	0.02004	1	233	0.000209211	99.9957	1.04167
Staphylococcus schweitzeri	0.01919	2	234	0.000200337	99.9959	2.08333
Streptococcus canis	0.01883	2	235	0.000196579	99.996	2.08333
Lactobacillus panis	0.0181	1	236	0.000188958	99.9962	1.04167
Staphylococcus simiae	0.01678	3	237	0.000175178	99.9964	3.125
Bifidobacterium adolescentis	0.01588	1	238	0.000165782	99.9966	1.04167
Ralstonia insidiosa	0.01549	1	239	0.00016171	99.9967	1.04167
Aggregatibacter segnis	0.01476	1	240	0.00015409	99.9969	1.04167
Eubacterium siraeum	0.01453	1	241	0.000151688	99.997	1.04167
Firmicutes bacterium AF16 15	0.0144	1	242	0.000150331	99.9972	1.04167
Jiella sp R10	0.01429	1	243	0.000149183	99.9973	1.04167
Streptococcus pyogenes	0.0139	2	244	0.000145111	99.9975	2.08333
Roseomonas aestuarii	0.01297	1	245	0.000135403	99.9976	1.04167
Klebsiella grimontii	0.01291	1	246	0.000134776	99.9978	1.04167
Actinomyces urinae	0.0127	1	247	0.000132584	99.9979	1.04167
Fusicatenibacter saccharivorans	0.01267	1	248	0.000132271	99.998	1.04167
Pasteurella dagmatis	0.01169	1	249	0.00012204	99.9981	1.04167
Corynebacterium vitaeruminis	0.01	2	250	0.000104397	99.9983	2.08333
Streptococcus castoreus	0.0099	2	251	0.000103353	99.9984	2.08333
Paracoccus subflavus	0.00931	1	252	9.71933e-05	99.9985	1.04167
Dechloromonas sp CZR5	0.00887	1	253	9.25999e-05	99.9985	1.04167
Achromobacter mucicolens	0.00789	1	254	8.2369e-05	99.9986	1.04167
Clostridiales bacterium SIT11	0.00729	1	255	7.61052e-05	99.9987	1.04167
Gemmiger formicilis	0.00718	1	256	7.49568e-05	99.9988	1.04167
Prevotella nigrescens	0.00711	1	257	7.42261e-05	99.9989	1.04167
Anaerococcus urinomassiliensis	0.0071	2	258	7.41217e-05	99.9989	2.08333
Roseburia faecis	0.00646	1	259	6.74403e-05	99.999	1.04167
GGB3614 SGB4886	0.00618	1	260	6.45172e-05	99.9991	1.04167
Brachybacterium timonense	0.00573	1	261	5.98193e-05	99.9991	1.04167
Micrococcus lylae	0.00569	1	262	5.94017e-05	99.9992	1.04167
Corynebacterium flavescens	0.00569	1	263	5.94017e-05	99.9992	1.04167
Dietzia kunjamensis	0.00541	1	264	5.64786e-05	99.9993	1.04167
Varibaculum SGB15480	0.00536	5	265	5.59566e-05	99.9994	5.20833
Peptoniphilus senegalensis	0.00535	4	266	5.58522e-05	99.9994	4.16667
Peptoniphilus lacydonensis	0.00486	2	267	5.07368e-05	99.9995	2.08333
Dorea longicatena	0.00484	1	268	5.0528e-05	99.9995	1.04167
Streptococcus salivarius	0.00437	1	269	4.56214e-05	99.9996	1.04167
Anaerococcus sp AGMB00486	0.00419	7	270	4.37422e-05	99.9996	7.29167
Clostridiales Family XIII Incertae Sedis unclassified SGB3978	0.00401	2	271	4.18631e-05	99.9996	2.08333
Brochothrix thermosphacta	0.00372	1	272	3.88356e-05	99.9997	1.04167
Ndongobacter massiliensis	0.00341	1	273	3.55993e-05	99.9997	1.04167
Lactobacillus johnsonii	0.00322	1	274	3.36157e-05	99.9997	1.04167
Arcanobacterium urinimassiliense	0.0031	1	275	3.2363e-05	99.9998	1.04167
Porphyromonas cangingivalis	0.00306	1	276	3.19454e-05	99.9998	1.04167
Hungatella hathewayi	0.00277	1	277	2.89179e-05	99.9998	1.04167
Lactobacillus taiwanensis	0.00255	1	278	2.66212e-05	99.9999	1.04167
Aquamicrobium lusatiense	0.00245	1	279	2.55772e-05	99.9999	1.04167
Streptococcus ictaluri	0.00231	1	280	2.41156e-05	99.9999	1.04167
Streptococcus phocae	0.00228	2	281	2.38024e-05	99.9999	2.08333
Clostridium perfringens	0.0018	1	282	1.87914e-05	100	1.04167
Dechlorosoma suillum	0.00167	1	283	1.74342e-05	100	1.04167
Tissierellia bacterium KA00581	0.00101	1	284	1.05441e-05	100	1.04167
Kerstersia gyiorum	0.00045	1	285	4.69785e-06	100	1.04167
Varibaculum vaginae	0.00038	1	286	3.96707e-06	100	1.04167
Peptoniphilus raoultii	0.00031	1	287	3.2363e-06	100	1.04167
Streptococcus urinalis	6e-05	1	288	6.2638e-07	100	1.04167
	9578.85

### Sheet: MT MG Overlap 
DatasetS2C: Top species that make up 80% of the metatranscirptomi (MT) and metagenomic (MG) dataset with the overlapping species in bold and column L.
MT Species (80%)	Prevalence	Abundance				MG Species (80%)	Prevalence	Abundance			Overlap
Finegoldia magna	28	3.05737				Staphylococcus aureus	69	18.7935			Staphylococcus aureus
Staphylococcus aureus	27	15.5967				Cutibacterium acnes	49	2.27605			Cutibacterium acnes
Prevotella melaninogenica	18	4.36121				Helcococcus kunzii	47	2.45164			Helcococcus kunzii
Anaerococcus obesiensis	18	3.36616				Peptoniphilus harei	45	2.88274			Finegoldia magna
Streptococcus agalactiae	17	7.12943				Finegoldia magna	44	3.48868			Anaerococcus obesiensis
Escherichia coli	16	5.88884				Fastidiosipila sanguinis	44	1.2629			Streptococcus agalactiae
Delftia acidovorans	15	1.93541				Lactococcus lactis	43	4.82182			Corynebacterium striatum
Cutibacterium acnes	14	4.86158				Anaerococcus obesiensis	43	2.05645			Pseudomonas aeruginosa
Helcococcus kunzii	13	3.54705				Streptococcus agalactiae	41	5.12075			Porphyromonas somerae
Staphylococcus epidermidis	12	6.83368				Corynebacterium striatum	36	5.97667
GGB1460 SGB2023	12	1.35354				Corynebacterium amycolatum	31	2.15274
Fusobacterium nucleatum	9	2.45021				Streptococcus dysgalactiae	28	2.912
Corynebacterium striatum	8	1.87081				Staphylococcus pettenkoferi	26	1.31467
Porphyromonas somerae	8	1.34118				Porphyromonas somerae	26	1.21204
Proteus mirabilis	6	3.27017				Peptoniphilus coxii	21	1.37137
Pseudomonas aeruginosa	5	4.42891				Aquabacterium olei	20	1.22174
Streptococcus oralis	5	3.35144				Anaerococcus vaginalis	20	1.13299
Prevotella bivia	4	1.09638				Pseudomonas aeruginosa	19	6.89784
Alloiococcus otitis	3	4.73445				Corynebacterium aurimucosum	18	1.1968
Others		19.5255				Klebsiella michiganensis	13	3.51162
						Brevibacterium luteolum	12	1.8561
						Staphylococcus simulans	12	1.83048
						Alcaligenes faecalis	6	2.16883
						Acinetobacter pittii	4	1.23273
						Stenotrophomonas maltophilia	3	1.32284
						Other		19.534
